## Supplementary File 5 for "SPARK regulates AGC kinases central to the *Toxoplasma gondii* asexual cycle"

### Sheet: Sheet1
Reagent type (species) or resource	Designation	Source or reference	Identifiers	Sequence
HiT vector cutting unit gblock	SPARK C-terminal HiT gblock	PMID: 35484233	TGGT1_268210	TGGGGATGTCAAGTTgagagagctggacaagcttgGTTTaAGAGCTAtgctgGAAAcagcaTAGCAAGTTtAAATAAGGCTAGTCCGTTATCAACTTGAAAAAGTGGCACCGAGTCGGTGCTTTTTTTTTCTTTTTCtctagaggtacCATGCATctacagtccgcagaggcgcaggaggcaatgggcggaggccattAGAGACCGGTCTCAtgaagaaggaagtgcaggagagggggagaaagaagagaacTCTGGAAGTGAAACG
HiT vector cutting unit gblock	SPARKEL C-terminal HiT gblock	This publication (P1)	TGGT1_291010	TGGGGATGTCAAGTTGAAGCTAGCACCTGACAGAGGTTTaAGAGCTAtgctgGAAAcagcaTAGCAAGTTtAAATAAGGCTAGTCCGTTATCAACTTGAAAAAGTGGCACCGAGTCGGTGCTTTTTTTTTCTTTTTCtctagaggtacCATGCATctaGGTCACGAAGCATCTGTCCGATACAGTACATACACAATGCAGAGACCGGTCTCACAATTTCCTGGGCTTGACAGATGAGGAAGAAGCTAGCACCTCTGGAAGTGAAACG
HiT vector cutting unit gblock	PKA R C-terminal HiT gblock	This publication (P2)	TGGT1_242070	TGGGGATGTCAAGTTGAATACCTCGACAAATAAGGAGTTTaAGAGCTAtgctgGAAAcagcaTAGCAAGTTtAAATAAGGCTAGTCCGTTATCAACTTGAAAAAGTGGCACCGAGTCGGTGCTTTTTTTTTCTTTTTCtctagaggtacCATGCATctaGAACAAGGGGACGGACGTCGAGAAAGGAAGCGGAGCACGAAGAGACCGGTCTCAGATGAAGCAGCTCGGACTCGACACCAAATACCTCGACAAATCTGGAAGTGAAACG
HiT vector cutting unit gblock	SPARKEL N-terminal HiT gblock	This publication (P3)	TGGT1_291010	GCAACTCCCGAGAGTACGCATGCAGACGTATCGGCATGTCCGGCCCGCTCCGAGGAGAGACCGGTCTCATCAGGTGTCAAATCGCTTAGAAGCCAAAGATAGAGTGGCAtagATGCATGgtacctctagaGAAAAAGAAAAAAAAAGCACCGACTCGGTGCCACTTTTTCAAGTTGATAACGGACTAGCCTTATTTaAACTTGCTAtgctgTTTCcagcaTAGCTCTtAAACGTCCAGCACGCTCCGAGGAACAACTTGACATCCCCA
HiT vector cutting unit gblock	PKA C1 C-terminal cutting unit	This publication (P4)	TGGT1_242070	TGGGGATGTCAAGTTGCTTTCACGTCGTGGTAATCTGTTTaAGAGCTAtgctgGAAAcagcaTAGCAAGTTtAAATAAGGCTAGTCCGTTATCAACTTGAAAAAGTGGCACCGAGTCGGTGCTTTTTTTTTCTTTTTCtctagaggtacCATGCATctaACCACTTTGTGTCGCTGTGGCAGCTACGCCATAGCCACTGAGAGACCGGTCTCAGCCTCCTGTCACGGGCACCATGGACCCTTTCACGTCGTGGTCTGGAAGTGAAACG
HiT vector cutting unit gblock	PKA C3 C-terminal HiT gblock	This publication (P5)	TGGT1_286470	TGGGGATGTCAAGTTGTTCGACAATTTTTGAGCGCAGTTTaAGAGCTAtgctgGAAAcagcaTAGCAAGTTtAAATAAGGCTAGTCCGTTATCAACTTGAAAAAGTGGCACCGAGTCGGTGCTTTTTTTTTCTTTTTCtctagaggtacCATGCATctaTGGTAGGCAGGTCTGAGCAGATATGGATATGCCCTCCAGAAGAGACCGGTCTCAAATAGGTGCGGCGGAACAGCAGGCCTTCTTCGACAATTTTTCTGGAAGTGAAACG
Sequence-based reagent	BFD1-5'upstream	This publication (P6)	TGGT1_200385	gtttcggagggactcatcaa
Sequence-based reagent	BFD1-5'exon1	This publication (P7)	TGGT1_200385	ctgagtactggctccctccattcgctgggaaggcggcact
Sequence-based reagent	dTomato-3'	This publication (P8)		GCATGGACGAGCTGTACAAG
HiT empty vector	pGL015 XTEN-V5-mNG-mAID-Ty-3'CDPK3/DHFR HiT empty vector	PMID: 35484233	GenBank:OM640005
HiT empty vector	pALH142 XTEN-V5-mCherry-HA-3'CDPK3/HXGPRT HiT empty vector	PMID: 35484233	GenBank: OM863784
HiT empty vector	pALH086 XTEN-V5-mAID-HA-3'CDPK3/HXGPRT	PMID: 35976251	GenBank:ON312869
Cas9-expression plasmid	pSS014	PMID: 35484233	GenBank:OM640002
Sequence-based reagent	PKG qPCR primer (FWD)	This publication (P9)		GCGAACCTGGAAGCTACTTT
Sequence-based reagent	PKG qPCR primer (REV)	This publication (P10)		TCCCTTGTCCATCGCATTAAC
Sequence-based reagent	PKA C1 qPCR primer (FWD)	This publication (P11)	TGGT1_242070	CATCCGTTCACGGTCAACAT
Sequence-based reagent	PKA C1 qPCR primer (REV)	This publication (P12)	TGGT1_242070	CATCGTTCTCGAAGCGTCTC
Sequence-based reagent	PKA C3 qPCR primer (FWD)	This publication (P13)	TGGT1_286470	GCATTGAAGATCCTGAGCAAAC
Sequence-based reagent	PKA C3 qPCR primer (REV)	This publication (P14)	TGGT1_286470	CGCAGCCAGCAGATTAACTA
Sequence-based reagent	GCN5B qPCR primer (FWD)	PMID: 37081202 (P15)	TGME49_243440	GCTCAAAACTACTGGGAGTGGAGG
Sequence-based reagent	GCN5B qPCR primer (REV)	PMID: 37081202 (P16)	TGME49_243440	GCGAGAAGAAGAGAACGAAGGAGACTC
Sequence-based reagent	ACT1 qPCR primer (FWD)	PMID: 31955846 (P17)	TGME49_200385	TCCCGTCTATCGTCGGAAAG
Sequence-based reagent	ACT1 qPCR primer (REV)	PMID: 31955846 (P18)	TGME49_200385	CCATTCCGACCATGATACCC
